# High-resolution integrative analysis allows characterization and spatial annotation of normal and cancer-associated colon fibroblasts

**DOI:** 10.1101/2025.07.29.667377

**Authors:** Emma W Viitala, Ella Salminen, Mitro Miihkinen, Niki Chalkidi, Athanasia Stavropoulou, Toni T Lemmetyinen, Pekka Päivinen, Tuomas Kaprio, Jaana Hagström, Caj Haglund, Tomi P. Mäkelä, Tero Aittokallio, Pekka Katajisto, Vasiliki Koliaraki, Saara Ollila

**Author notes:** Corresponding authors: Emma Viitala,; Saara Ollila.

## Abstract

Fibroblasts represent key regulators of colon homeostasis, and cancer-associated fibroblasts (CAFs) play pivotal roles in colorectal cancer (CRC). Despite their critical influence, a consensus view of adult human colon fibroblast and CRC CAF heterogeneity, spatial organization, and developmental trajectories is currently lacking. Here, we address this gap by performing a comprehensive characterization of colonic fibroblasts and CRC CAFs. Using large-scale integration of single-cell RNA-sequencing datasets from normal colon and CRC we mapped the fibroblast subpopulations. Spatial transcriptomics, immunohistochemistry, and *in situ* hybridization were used for validation and computational analyses to predict developmental trajectories and transcription factors underlying CAF activation. Subepithelial myofibroblasts (SEMFs), mucosa-associated fibroblasts (MAFs), and submucosa-associated fibroblasts (SAFs) were identified as the main colon fibroblast subtypes, and in mice, further divided into location-based subclusters. We also identified a novel colon fibroblast subset: muscle-embedded interstitial fibroblasts (MIFs). CRCs contained normal fibroblasts as well as four cancer-specific CAF populations: inflammatory CAFs (iCAFs), matrix CAFs (mCAFs), and two precursor CAF (preCAF) subtypes. Our data suggested that iCAFs originate from SEMFs through a preCAF1 intermediate phenotype, while mCAFs derive from SAFs/MIFs via preCAF2s. Transcription factors PRRX1, MAFB, and TWIST1 were uncovered as potential regulators of CAF identity and CTHRC1 was identified as a specific and sensitive pan-CAF marker in CRC. Our study presents a detailed framework for understanding colon fibroblast and CRC CAF heterogeneity. This work lays the groundwork for future research into the roles and potential therapeutic relevance of different CRC CAF subsets.
