## Supplemental Table 1 for "High-resolution integrative analysis allows characterization and spatial annotation of normal and cancer-associated colon fibroblasts"

### Sheet: Sheet1
Dataset	GEO#	n_mice	n_cells	nFeatureRNA	nCountRNA	%mt_cutoff	%rb_cutoff	n_cells_after_QC
Roulis	GSE142431	2	3.755	150>n>1500	150>n>3000	15	25	2.479
Jasso	GSE172261	3	2.295	600>n>2500	1000>n>6000	5	25	17.953
Kinchen	GSE114374	3	3.758	500>n>3500	2000>n>3500	2	12	3.366
Brügger	GSE151257	3	7.496	1500>n>4000	7500>n>10500	20	30	6.51
This study	GSE296873	2	6.988	1000>n>4000	1000>n>13000	25	25 (>3)	6.151
