## Supplemental Table 2 for "High-resolution integrative analysis allows characterization and spatial annotation of normal and cancer-associated colon fibroblasts"

### Sheet: Sheet1
Fibroblast_subtype	Transcriptional_signature
SEMF	BMP7, FGF9, COL4A5, COL4A6, AGT, NRG1, GLRP2R, TRPA1, SOX6, VSTM2A, NSG1, ENHO
MAF	VCAM1, CCL8, HAPLN1, EDIL3, STMN2, ADAM28, ADAMDEC1, ABCA8
SAF	MEDAG, PI16, PCOLCE2, CILP, OSR2, C3, HAS1, ADAMTS5, AR, ACKR4, F10, WISP2
MIF	KCNN3, P2RY1, RAMP1, SMOC2, PID1, THBS2, JAM2, FXYD6, MGP, THBS4, FNDC1, ADAMTSL3
preCAF1	F2RL2, TSPAN33, TMEM158
preCAF2	IGF1, GAS1, CRABP2, COMP
iCAF	MMP1, MMP3, CXCL5, CXCL6
mCAF	COL10A1, COL11A1, PLPP4
myocyte	HHIP, NPNT, SOSTDC1, DIO2
MM_SMC	GREM1, GREM2, RSPO2, CHRDL1, C2orf40
MP_SMC	SMPX, TACR2, PNCK, POPDC2
