## Supplemental Table 3 for "High-resolution integrative analysis allows characterization and spatial annotation of normal and cancer-associated colon fibroblasts"

### Sheet: Sheet1
Reference_first_author	Reference_year	Fib_subset_interpretation_this_study	Annotation_original_study	Gene_expression_original study	Location_original study	Method(s)	Tissue	Organism	Link
Bernier-Latmani	2022	SEMF / SEMF (top)	Subepithelial / villus top fibroblasts	Tnc, F3, Adamdec1 / Adamdec1, Tnc, F3, Adamts18, Lgr5, Lama5	subepithelium (villus top)	scRNAseq, reporter mouse, IHC	SI	Mouse	https://pubmed.ncbi.nlm.nih.gov/35810168/
Halpern	2020	SEMF (top)	villus tip telocytes	Lgr5, Wnt4, Angptl4	subepithelium (villus top)	IHC, laser capture microdissection, smFISH	SI	Mouse	https://pubmed.ncbi.nlm.nih.gov/32321913/
Muhl	2020	SEMF (top)	Crypt-apex fibroblasts (cluster 2 and 6)	Tnc, Ptgs2, Foxl1, Bmp2, Bmp5, Bmp7, cluster2: Lama5, Il1rl1	crypt top	scRNAseq, IHC, RNA in situ, reporter mouse	colon	Mouse	https://pubmed.ncbi.nlm.nih.gov/32769974/
Kurahashi	2013	SEMF	subepithelial fibroblasts	Vim, aSMA	subepithelium	reporter mouse, IHC	colon	Mouse, Human	https://pubmed.ncbi.nlm.nih.gov/23429582/
Aoki	2016	SEMF	subepithelial fibroblasts	Foxl1, Rspo3, Grem1, base: Wnt2b, top: Wnt4, Wnt5a	subepithelium	reporter mouse, IHC, qPCR	SI, colon	Mouse	https://pubmed.ncbi.nlm.nih.gov/26949732/
Kinchen	2018	SEMF	S2 fibroblasts	Fgf9, Sox6, Wnt5a, Bmp2, Adamdec1, human: VSTM2A, SOX6, F3, WNT5A/B, BMP2/5, FRZB, POSTN, ADAMDEC1	subepithelium	scRNAseq, IHC	colon	Mouse, Human	https://pubmed.ncbi.nlm.nih.gov/30270042/
Shoshkes-Carmel	2018	SEMF	telocytes / subepithelial fibroblasts: base & top	Foxl1, base: Rspo3, Wnt2b; top: Wnt5a, Sfrp1, Dkk3	subepithelium	reporter mouse, IHC, RNAseq, RNA in situ	SI, colon	Mouse	https://pubmed.ncbi.nlm.nih.gov/29720649/
Huang	2019	SEMF	epithelial proximal fibroblasts	F3, SOX6, BMP2, BMP5, FRZB	n/a	scRNAseq	colon (pediatric)	Human	https://pubmed.ncbi.nlm.nih.gov/31730855/
Smillie	2019	SEMF	WNT5B fibroblasts	WNT5A, WNT5B, BMP4, BMP5, BMP7	n/a	scRNAseq	colon	Human	https://pubmed.ncbi.nlm.nih.gov/31348891/
Brügger	2020	SEMF	Crypt-top fibroblasts (CTFs)	Sox6, Wnt5a, Foxl1, Bmp3, Bmp7, Nrg1	crypt top	scRNAseq, Reporter mouse, RNA in situ	colon	Mouse	https://pubmed.ncbi.nlm.nih.gov/33306673/
Elmentaite	2020	SEMF	S2 fibroblasts	FOXL1, F3, BMP3, BMP5, BMP7	subepithelium	scRNAseq, smFISH	SI, colon (embryonic, fetal, pediatric, adult, UC)	Human	https://pubmed.ncbi.nlm.nih.gov/33290721/
McCarthy	2020	SEMF	Telocytes	Foxl1, Bmp2, Bmp3, Bmp5, Bmp7, Wif1	subepithelium	scRNAseq, reporter mouse, IHC	SI	Mouse	https://pubmed.ncbi.nlm.nih.gov/32084389/
Roulis	2020	SEMF	F3 (Cajal)	Ano2, Ptgs2, Vcam1, Sox6	n/a	scRNAseq, reporter mouse, IHC	colon	Mouse	https://pubmed.ncbi.nlm.nih.gov/32322056/
Roulis	2020	SEMF	F4 (MF)	Acta2, Sox6, Ptgis	n/a	scRNAseq, reporter mouse, IHC	colon	Mouse	https://pubmed.ncbi.nlm.nih.gov/32322056/
Buechler	2021	SEMF	Pdgfra-hi	Pdgfra, Bmp4, Pdpn, Acta2, Itgb1, Tagln, Loxl2	n/a	scRNAseq	SI	Mouse	https://pubmed.ncbi.nlm.nih.gov/33981032/
Melissari	2021	SEMF	telocytes	Cd201, Foxl1, Bmp7, Wif1 and Wnt5a	subepithelium	reporter mouse, IHC, FACS	SI, colon	Mouse	https://pubmed.ncbi.nlm.nih.gov/34910257/
Cheng	2022	SEMF	PDGFRA-hi telocytes	Tnc, Bmp3, Bmp4, Bmp5, Bmp6, Bmp7	subepithelium (villus top)	IHC	SI	Mouse	https://pubmed.ncbi.nlm.nih.gov/35440118/
Goto	2022	SEMF	Telocytes	Pdgfra, Bmp3/5, Foxl1	n/a	scRNAseq	SI	Mouse	https://pubmed.ncbi.nlm.nih.gov/35931033/
Jasso	2022	SEMF	Myofibroblasts (Fib2)	Adamdec1, Procr, Agt, Sox6, Bmp2, Bmp5, Bmp7, Wnt5a, aSMA	crypt top	scRNAseq, IHC, smFISH	colon	Mouse	https://pubmed.ncbi.nlm.nih.gov/35085231/
Kraiczy	2023	SEMF	Pdgfra-hi SEMFs	Wnt5a, Bmp2, Bmp5, Wif1, Wnt4, Wif1	subepithelium	scRNAseq, reporter mouse	colon	Mouse	https://pubmed.ncbi.nlm.nih.gov/37028407/
McCarthy	2023	SEMF	iSEMF	Foxl1, Bmp7	subepithelium	scRNAseq, reporter mouse	SI, colon (postnatal mice, fetal human)	Mouse, Human	https://pubmed.ncbi.nlm.nih.gov/36924771/
Pærregard	2023	SEMF	PDGFRa-high FB	Bmp5, Bmp7, Wnt4, Wnt5a, Wif1	subepithelium	scRNAseq, IHC	SI, colon	Mouse	https://pubmed.ncbi.nlm.nih.gov/37085516/
Kinchen	2018	SAF	S3 fibroblasts	Pcolce2, Ackr4, Cd55, human: OGN, CCDC80, GREM1	n/a	scRNAseq, IHC	colon	Mouse, Human	https://pubmed.ncbi.nlm.nih.gov/30270042/
Brügger	2020	SAF	Crypt-bottom fibroblasts (CBFs2)	Cd81, Cd55, Pi16, Col14a1, Grem1, Rspo3, Igf1, Fgf2	crypt bottom	scRNAseq, Reporter mouse	colon	Mouse	https://pubmed.ncbi.nlm.nih.gov/33306673/
McCarthy	2020	SAF	Cd81+ trophocytes	Cd81, Cd34, Grem1, Rspo3, Sfrp1	pericryptal	scRNAseq, reporter mouse, IHC, RNA in situ	SI	Mouse	https://pubmed.ncbi.nlm.nih.gov/32084389/
Muhl	2020	SAF	crypt-base fibroblasts (cluster 5 and cluster 7)	Pi16, Cd55, Fbn1, Wnt2, Wnt2b, Grem1, Sfrp1	crypt bottom	scRNAseq, IHC, reporter mouse	colon	Mouse	https://pubmed.ncbi.nlm.nih.gov/32769974/
Roulis	2020	SAF	F1	Cd34, Has1	n/a	scRNAseq, reporter mouse, IHC	colon	Mouse	https://pubmed.ncbi.nlm.nih.gov/32322056/
Buechler	2021	SAF	Adventitial	Pi16, Dpt, Thy1, Cd55, Has1, Fn1	vessel-associated	scRNAseq, RNA in situ	SI	Mouse	https://pubmed.ncbi.nlm.nih.gov/33981032/
Bernier-Latmani	2022	SAF	crypt fibroblasts	Ackr4, Grem1	n/a	scRNAseq	SI	Mouse	https://pubmed.ncbi.nlm.nih.gov/35810168/
Cheng	2022	SAF	Cd81+ trophoctyes	Cd81, Grem1, Rspo2, Rspo3, Wnt2b	n/a	scRNAseq	SI	Mouse	https://pubmed.ncbi.nlm.nih.gov/35440118/
Jasso	2022	SAF	Interstitial fibroblasts (IstF) (Fib3)	Cd55, Cd81, C3, Pi16, Ackr4, Has1, PcoIce2	pericryptal, submucosa	scRNAseq, IHC, smFISH	colon	Mouse	https://pubmed.ncbi.nlm.nih.gov/35085231/
Kraiczy	2023	SAF	trophocytes	Cd81, Ackr4, Wnt2n, Grem1, Cd55, Sfrp1, Frzb	pericryptal	scRNAseq, reporter mouse, RNA in situ	colon	Mouse	https://pubmed.ncbi.nlm.nih.gov/37028407/
McCarthy	2023	SAF	trophocytes	Cd81, Cd34, Grem1, Ackr4	pericryptal	scRNAseq, RNA in situ	SI, colon (postnatal mice, fetal human)	Mouse, Human	https://pubmed.ncbi.nlm.nih.gov/36924771/
Pærregard	2023	SAF	CD81+ FB	Grem1, Rspo3, Sema3c	pericryptal, submucosa	scRNAseq, IHC	SI, colon	Mouse	https://pubmed.ncbi.nlm.nih.gov/37085516/
Huang	2019	myocytes/SMC	SMC	MYH11, ACTA2	n/a	scRNAseq	colon (pediatric)	Human	https://pubmed.ncbi.nlm.nih.gov/31730855/
Halpern	2020	myocytes/SMC	myofibroblasts	Acta2, Tagln, Aldh1a1, Myl9, Mylk	n/a	scRNAseq	SI	Mouse	https://pubmed.ncbi.nlm.nih.gov/32321913/
Cheng	2022	myocytes	MM myocytes	Ncam1, Cnn1, Actg2, Myh11, Tagln	n/a	scRNAseq	SI	Mouse	https://pubmed.ncbi.nlm.nih.gov/35440118/
Kinchen	2018	myocytes	myofibroblasts	Hhip, Pde6h	lamina propria	scRNAseq	colon	Mouse, Human	https://pubmed.ncbi.nlm.nih.gov/30270042/
Brügger	2020	myocytes	SMC	Tagln, Myh11, Hhip, Acta2	n/a	scRNAseq	colon	Mouse	https://pubmed.ncbi.nlm.nih.gov/33306673/
Muhl	2020	myocytes	mucosal SMC	Cnn1, Hhip, Acta2	lamina propria	scRNAseq, IHC, RNA in situ, reporter mouse	colon	Mouse	https://pubmed.ncbi.nlm.nih.gov/32769974/
Bernier-Latmani	2022	myocytes	villus smooth muscle cells	Cnn1, Actg2, Acta2, Des	lamina propria	scRNAseq, IHC	SI	Mouse	https://pubmed.ncbi.nlm.nih.gov/35810168/
Kraiczy	2023	myocytes	myocytes	Myh11	lamina propria	scRNAseq, reporter mouse	colon	Mouse	https://pubmed.ncbi.nlm.nih.gov/37028407/
McCarthy	2023	myocytes	lamina propria myocytes	Hhip, Myh11, Actg2, Acta2	lamina propria	scRNAseq, RNA in situ	SI, colon (postnatal mice, fetal human)	Mouse, Human	https://pubmed.ncbi.nlm.nih.gov/36924771/
McCarthy	2023	MM SMC	muscularis mucosae	Myh11, Grem2, Rspo3, Actg2, Acta2	muscularis mucosae	scRNAseq, RNA in situ	SI, colon (postnatal mice, fetal human)	Mouse, Human	https://pubmed.ncbi.nlm.nih.gov/36924771/
Iino	2009	MIF	PDGFRa+ KIT– cells of the musculature	Pdgfra (Kit–)	muscularis propria	IHC	GI tract	Mouse	https://pubmed.ncbi.nlm.nih.gov/19280210/
Kurahashi	2011	MIF	fibroblast-like cells (FLCs)	Pdgfra, Kcnn3, P2ry	muscularis propria	IHC, reporter mouse, qPCR	GI tract	Mouse	https://pubmed.ncbi.nlm.nih.gov/21173079/
Baker	2013	MIF	PDGFRα+ cells	Pdgfra, Kcnn3	muscularis propria	IHC	stomach	Mouse	https://pubmed.ncbi.nlm.nih.gov/24144881/
Vannucchi	2013	MIF	telocytes	Pdgfra (KIT–), CD34	muscularis propria	IHC	GI tract	Human	https://pubmed.ncbi.nlm.nih.gov/24151977/
Kurahashi	2014	MIF	PDGFRa+ intramuscular (IM) cells	Pdgfra (Kit–), KCNN3, P2RY1	muscularis propria	electrophysiology	colon	Mouse	https://pubmed.ncbi.nlm.nih.gov/25055825/
Sanders	2014	MIF	PDGFRa+ intramuscular (IM) cells	Pdgfra (Kit–), KCNN3, P2RY1	muscularis propria	IHC	colon	Mouse	https://pubmed.ncbi.nlm.nih.gov/24987007/
Halpern	2020	MIF	Enteric mesothelial fibroblasts	Fibin, Thbs2, Angptl, Kcnn3, Jam2, Robo2, Gucy1a3	n/a	scRNAseq	SI	Mouse	https://pubmed.ncbi.nlm.nih.gov/32321913/
Bernier-Latmani	2022	MIF	Fibin+ fibroblasts	Fibin, Tnc	n/a	scRNAseq	SI	Mouse	https://pubmed.ncbi.nlm.nih.gov/35810168/
Kurahashi	2022	MIF	PDGFRA+ interstitial cells (PIC)	Adcyap1r1 (PAC1R)	muscularis propria	FACS, qPCR, IHC,	colon	Mouse, Human	https://pubmed.ncbi.nlm.nih.gov/35569815/
Schneider	2022	MIF	PDGFRα-expressing cells (PaC)	KCNN3, P2RY1	muscularis propria	snRNAseq	colon	Human	https://pubmed.ncbi.nlm.nih.gov/37206377/
Chaen	2023	MIF	Pdgfra+ stromal cells of thel intestinal muscle layers	Pdgfra, Kcnn3, P2ry, (c-Kit –)	muscularis propria	FACS, qPCR, IHC, RNAseq	SI, colon	Mouse	https://pubmed.ncbi.nlm.nih.gov/37153863/
Hannigan	2024	MIF	Pdgfra+ cells	Kcnn3, P2ry1	n/a	IHC	rectum	Mouse	https://pubmed.ncbi.nlm.nih.gov/38860285/
Elmentaite	2020	MAF/SAF	mesothelial serosa cells	WNT2B, RSPOs	mesothelial serosa	scRNAseq, smFISH	SI, colon (embryonic, fetal, pediatric, adult, UC)	Human	https://pubmed.ncbi.nlm.nih.gov/33290721/
Buechler	2021	MAF/SAF	Pdgfra-lo	Sfrp1, Fbln1, Enpp2, Acta2, Tagln, Lum	n/a	scRNAseq	SI	Mouse	https://pubmed.ncbi.nlm.nih.gov/33981032/
Melissari	2021	MAF/SAF	crypt mesenchymal cells	Cd34, Wnt2b, Wnt2, Grem1, Sfrp2	crypt	reporter mouse, IHC, FACS	SI, colon	Mouse	https://pubmed.ncbi.nlm.nih.gov/34910257/
Kraiczy	2023	MAF (bottom) / MAF (top)	Pdgfra-lo Cd81- stroma	Grem1, Rspo3, Cd55, Wnt2b, Aebp, Lum, Sfrp1, Frzb / Sfrp1, Frzb, Wnt4, Cxcl14, Lpl	crypt/apex	scRNAseq, RNA in situ	colon	Mouse	https://pubmed.ncbi.nlm.nih.gov/37028407/
Pærregard	2023	MAF (top)	Fgfr2+ FB	Wnt4	apex	scRNAseq, IHC	SI, colon	Mouse	https://pubmed.ncbi.nlm.nih.gov/37085516/
Goto	2022	MAF (bottom)	RSPO3+GREM1+ fibroblasts (RGFs) 1 and 2	Pdgfra, Grem1, Ackr4 (1: Cd81, 2: Adamdec1)	crypt bottom	scRNAseq, IHC	SI, colon	Mouse	https://pubmed.ncbi.nlm.nih.gov/35931033/
Karpus	2019	MAF (bottom)	crypt fibroblasts	Cd90, Gli1, Pdpn, Grem1, Rspo3, Wnt2b, Sema3	crypt	reporter mouse, IHC	colon	Mouse	https://pubmed.ncbi.nlm.nih.gov/30917322/
Smillie	2019	MAF (bottom)	WNT2B fibroblasts	WNT2B, RSPO3, GREM2	crypt	scRNAseq, IHC	colon	Human	https://pubmed.ncbi.nlm.nih.gov/31348891/
Pærregard	2023	MAF (bottom)	Igfbp5+ / CD90+ FB	Grem1, Rspo3	n/a	scRNAseq, IHC	SI, colon	Mouse	https://pubmed.ncbi.nlm.nih.gov/37085516/
Stzepourginski	2017	MAF	crypt stromal cells (CSCs)	Cd34, Pdpn, Grem1, Rspo1, Wnt2b, aSMA	lamina propria	immunohistochemistry, FACS, qPCR	SI, colon	Mouse	https://pubmed.ncbi.nlm.nih.gov/28074039/
Greicius	2018	MAF	pericryptal myofibroblasts	Pdgfra, Rspo3, Acta2, Gli1	lamina propria	reporter mouse, IHC, FACS, qPCR	SI, colon	Mouse	https://pubmed.ncbi.nlm.nih.gov/29559533/
Kinchen	2018	MAF	S1 (S1.1-1.3) fibroblasts	Cd55, Adamdec1, Fgf10 Sfrp2, Hcar2, human: FABP5, CCL8, ADAMDEC1, DCN, SLIT2, CXCL12	lamina propria	scRNAseq, IHC	colon	Mouse, Human	https://pubmed.ncbi.nlm.nih.gov/30270042/
Huang	2019	MAF	lamina propria fibroblasts	ADAMDEC1, APOE, CCL8	n/a	scRNAseq	colon (pediatric)	Human	https://pubmed.ncbi.nlm.nih.gov/31730855/
Huang	2019	MAF	WNT2-hi fibroblasts	ADAMDEC1, WNT2B, FOSB	n/a	scRNAseq	colon (pediatric)	Human	https://pubmed.ncbi.nlm.nih.gov/31730855/
Huang	2019	MAF	TACI fibroblasts	ADAMDEC1, TNFRSF13B, CCL19	n/a	scRNAseq	colon (pediatric)	Human	https://pubmed.ncbi.nlm.nih.gov/31730855/
Brügger	2020	MAF	Crypt-bottom fibroblasts (CBFs1)	Col15a1, Fgfr2, Cd34, Cd90, Wnt2, Wnt2b, Frzb, Grem1	crypt bottom	scRNAseq, reporter mouse	colon	Mouse	https://pubmed.ncbi.nlm.nih.gov/33306673/
Halpern	2020	MAF	crypt telocytes	Grem1, Spon1, Sfrp1, Nt5e, Fzd1	crypt	scRNAseq, laser capture microdissection	SI	Mouse	https://pubmed.ncbi.nlm.nih.gov/32321913/
McCarthy	2020	MAF	Cd81- stromal cells	Cd34, Sfrp1	lamina propria	scRNAseq, reporter mouse	SI	Mouse	https://pubmed.ncbi.nlm.nih.gov/32084389/
Muhl	2020	MAF	crypt-base fibroblasts (cluster 1)	Fzd1, Wnt2, Wnt2b, Grem1, Sfrp1	crypt bottom	scRNAseq, IHC, reporter mouse	colon	Mouse	https://pubmed.ncbi.nlm.nih.gov/32769974/
Roulis	2020	MAF	F2	Cd34, Fgfr2, Rspo1, Lama1, Ptgs2	Rspo1: crypt, Fgfr2: lamina propria, muscularis propria	scRNAseq, reporter mouse, IHC	colon	Mouse	https://pubmed.ncbi.nlm.nih.gov/32322056/
Buechler	2021	MAF	Parenchymal	Col15a1, Dpt, Dcn, Lum	villus	scRNAseq, RNA in situ	SI	Mouse	https://pubmed.ncbi.nlm.nih.gov/33981032/
Bernier-Latmani	2022	MAF	villus fibroblasts	Adamdec1, Igfbp3, Cxcl10	n/a	scRNAseq	SI	Mouse	https://pubmed.ncbi.nlm.nih.gov/35810168/
Cheng	2022	MAF	PDGFRA-lo interstitial fibroblasts	Cd34, Wnt2b, Frzb, Sfrp1	n/a	scRNAseq	SI	Mouse	https://pubmed.ncbi.nlm.nih.gov/35440118/
Jasso	2022	MAF	Mucosal associated fibroblasts (MAFs) (Fib1)	Cd55, Grem1, Wnt4, Rspo1, Wnt2, Wnt2b	crypt bottom	scRNAseq, IHC, smFISH	colon	Mouse	https://pubmed.ncbi.nlm.nih.gov/35085231/
McCarthy	2023	MAF	Pdgfra-lo Cd81-	Cd34, Grem1	crypt	scRNAseq, RNA in situ	SI, colon (postnatal mice, fetal human)	Mouse, Human	https://pubmed.ncbi.nlm.nih.gov/36924771/
Kosinski	2007	Fibroblasts	crypt myofibroblasts and smooth-muscle cells	FN, VIM, aSMA, Grem1, Grem2	crypt bottom, peicryptal	IHC	colon	Human	https://pubmed.ncbi.nlm.nih.gov/17881565/
Iino	2009	Fibroblasts	fibroblasts	Pdgfra	lamina propria, muscularis propria	IHC	GI tract	Mouse	https://pubmed.ncbi.nlm.nih.gov/19280210/
Farin	2012	Fibroblasts	mesenchyme	Gli1, Wnt2b, Wnt4, Wnt5a	n/a	qPCR	SI	Mouse	https://pubmed.ncbi.nlm.nih.gov/22922422/
Kabiri	2014	Fibroblasts	stroma	Rspo3	n/a	qPCR	SI	Mouse	https://pubmed.ncbi.nlm.nih.gov/24821987/
Stzepourginski	2015	Fibroblasts	lymphoid stromal cells	Pdpn (Cd31–)	lamina propria	IHC, FACS	SI, colon	Mouse	https://pubmed.ncbi.nlm.nih.gov/25599879/
Gerling	2016	Fibroblasts	stroma	Gli1	lamina propria	reporter mouse, IHC	colon	Mouse	https://pubmed.ncbi.nlm.nih.gov/27492255/
