## Supplemental Table 4 for "High-resolution integrative analysis allows characterization and spatial annotation of normal and cancer-associated colon fibroblasts"

### Sheet: Sheet1
Reference_first_author	Reference_year	CAF_subset_interpretation_this_study	CAF_subset_sort (1_CAF, 2_fibroblast, 3_mixed, 4_pericyte or SMC, 5_other, 6_unknown)	Annotation_original_study	Gene_expression_original study	Method(s)	Tissue	Cancer_type	Link
Becker	2022	CAF	1	CAF	FAP, TWIST1, THBS2, SERPINE1, COL11A1, INHBA, LMCD1	scRNAseq	normal, adenoma, tumor	CRC	https://pubmed.ncbi.nlm.nih.gov/35726067/
Zhao	2022	CAF	1	cluster 1	CTHRC1, COL12A1, SULF1, VCAN, MMP11, POSTN, PDGFRa	scRNAseq	adjacent tissue, tumor	CRC	https://pubmed.ncbi.nlm.nih.gov/36105798/
Hu	2023	CAF	1	CAF	IGFBP7, COL1A1, INHBA, CTHRC1	scRNAseq, IHC	adjacent tissue, tumor	CRC	https://pubmed.ncbi.nlm.nih.gov/37539967/
Guha	2024	CAF	1	CAFs	FAP	codex staining	tumor, polyp	CRC	https://pubmed.ncbi.nlm.nih.gov/39605357/
Lee	2020	iCAF	1	Myofibroblasts 2	CXCL1/8, MMP1/3, MT2A	scRNAseq	normal, border, tumor	CRC	https://pubmed.ncbi.nlm.nih.gov/32451460/
Pelka	2021	iCAF	1	cluster 29: MMP3+ CAF	MMP3, COL7A1, MMP1, CXCL1, CXCL5, CXCL3, CXCL8, IL24, STC1, INHBA	scRNAseq, IHC, RNA in situ	adjacent tissue, tumor	CRC	https://pubmed.ncbi.nlm.nih.gov/34450029/
Zhao	2022	iCAF	1	CAFs1: entoderm-related CAF	MMP1, MMP3, HSPA6, COL1A1, COL4A1, POSTN, CTHRC1, GREM1	scRNAseq	adjacent tissue, tumor	CRC	https://pubmed.ncbi.nlm.nih.gov/35910200/
Ma	2023	iCAF	1	meCAF	BNIP3, MMP1, VEGFA, TMEM158, NDRG, ENO1	scRNAseq, spatial	adjacent tissue, tumor	CRC, breast, uterine, ovarian, prostate, liver	https://pubmed.ncbi.nlm.nih.gov/37833788/
Qin	2023	iCAF	1	CAF_MMP1	MMP1, MMP3, COL7A1, WNT5A	scRNAseq	tumor (non-treated and treated)	CRC	https://pubmed.ncbi.nlm.nih.gov/37852187/
Gao	2024	iCAF	1	MMP1+ myofibroblasts	MMP1, COL7A1, WNT5A, ISG15, IL7R	scRNAseq, IHC, spatial	healthy, non-inflamed, inflamed, normal, fetal, tumor, metastasis	colon, head&neck, lung, liver, pacreatic, kidney, stomach, breast, ovarian, synovium, skin	https://pubmed.ncbi.nlm.nih.gov/39303725/
Gao	2024	iCAF	1	IL6+ inflammatory fibroblasts	IL6, CXCL1, CXCL2	scRNAseq, IHC, spatial	healthy, non-inflamed, inflamed, normal, fetal, tumor, metastasis	colon, head&neck, lung, liver, pacreatic, kidney, stomach, breast, ovarian, synovium, skin	https://pubmed.ncbi.nlm.nih.gov/39303725/
Liu	2025	iCAF	1	IL6+ inflammatory fibroblasts	IL6, CXCL1/2/3, TNFAIP6, MMP3, DDX21, PLIN2	scRNAseq, IHC, spatial	normal, adjacent tissue, tumor, metastasis	CRC, head&neck, lung, breast, liver, stomach, pancreatic, kidney, ovarian, prostate	https://pubmed.ncbi.nlm.nih.gov/40173240/
Ma	2025	iCAF	1	iCAF	C3, C7, IGF1, MMP1, MMP3, CXCL1/5/8	scRNAseq, IHC	adjacent tissue, tumor	CRC	https://pubmed.ncbi.nlm.nih.gov/39755821/
Qian	2020	iCAF/mCAF	1	C10_COMP	COMP, CTHRC1, FN1, COL10A1, COL11A1, INHBA, MMP1/3/10/11/14	scRNAseq, CITEseq	adjacent tissue, tumor	CRC, lung, ovarian	https://pubmed.ncbi.nlm.nih.gov/32561858/
Pelka	2021	iCAF/mCAF	1	cluster 28: GREM1+ CAF	GREM1, COL11A1, ADAM12, CTHRC1, FAP, TNC, PDPN, INHBA, THY1	scRNAseq, IHC, RNA in situ	adjacent tissue, tumor	CRC	https://pubmed.ncbi.nlm.nih.gov/34450029/
Lu	2025	iCAF/mCAF	1	CTHRC1+ fibroblasts	CTHRC1, MMP11, POSTN, TGFBI, COL10A1, WNT5A	scRNAseq	tumor border, tumor	CRC	https://pubmed.ncbi.nlm.nih.gov/40050872/
Luo	2022	mCAF	1	CAFinfla	FAP, CTHRC1, COL11A1, POSTN, MMP11, TGBF1	scRNAseq	normal, adjacent tissue, tumor	CRC, lung, ovarian, thyroid, breast, stomach, pancreatic, prostate, bladder, liver	https://pubmed.ncbi.nlm.nih.gov/36333338/
Ma	2023	mCAF	1	mCAF	COL11A1, COL10A1, FN1, POSTN, CTHRC1, MMP11	scRNAseq, spatial	adjacent tissue, tumor	CRC, breast, uterine, ovarian, prostate, liver	https://pubmed.ncbi.nlm.nih.gov/37833788/
Qin	2023	mCAF	1	CAF_FAP	FAP, TAGLN, ACTA2, POSTN, THBS2	scRNAseq	tumor (non-treated and treated)	CRC	https://pubmed.ncbi.nlm.nih.gov/37852187/
Gao	2024	mCAF	1	LRRC15+ myofibroblasts	LRRC15, MMP11, COL10A1, POSTN	scRNAseq, IHC, spatial	healthy, non-inflamed, inflamed, normal, fetal, tumor, metastasis	colon, head&neck, lung, liver, pacreatic, kidney, stomach, breast, ovarian, synovium, skin	https://pubmed.ncbi.nlm.nih.gov/39303725/
Gao	2024	mCAF	1	HOPX+ myofibroblasts	HOPX, IGFBP5, TIMP	scRNAseq, IHC, spatial	healthy, non-inflamed, inflamed, normal, fetal, tumor, metastasis	colon, head&neck, lung, liver, pacreatic, kidney, stomach, breast, ovarian, synovium, skin	https://pubmed.ncbi.nlm.nih.gov/39303725/
Liu	2025	mCAF	1	MMP11+ myofibroblasts	MMP11, COL3A1, COL8A1, COL5A2, TIMP2, COL10A1, RGS16, ADAM12	scRNAseq, IHC, spatial	normal, adjacent tissue, tumor, metastasis	CRC, head&neck, lung, breast, liver, stomach, pancreatic, kidney, ovarian, prostate	https://pubmed.ncbi.nlm.nih.gov/40173240/
Ma	2025	mCAF	1	myCAF	POSTN, MMP11, VCAN, COMP, ASPN, EPYC, ACTA2	scRNAseq, IHC	adjacent tissue, tumor	CRC	https://pubmed.ncbi.nlm.nih.gov/39755821/
Pelka	2021	preCAF1	1	cluster 27: CXCL14+ CAF	PDGFRa, CXCL14, PDPN, INHBA, DKK3, THY1, MMP11, WNT4, AGT, COL4A5, WNT5B, BMP4	scRNAseq, IHC, RNA in situ	adjacent tissue, tumor	CRC	https://pubmed.ncbi.nlm.nih.gov/34450029/
Li	2022	preCAF1	1	CXCL14+INHBA+ fibroblasts	CXCL14, INHBA, COL4A5, AGT, INHBA, CST1, TNFS11, L7R	scRNAseq, IHC	adjacent tissue, tumor	CRC	https://pubmed.ncbi.nlm.nih.gov/36463319/
Li	2022	preCAF1	1	OGN+IGF+ fibroblasts	OGN, IGF1, C3, DCN, APOD, C7	scRNAseq, IHC	adjacent tissue, tumor	CRC	https://pubmed.ncbi.nlm.nih.gov/36463319/
Zhao	2022	preCAF1/preCAF2	1	CAFs5: endoplasmic reticulum-related CAF	SERPINE1, IGF1, SERPINB2, S100A10, PTGSD, IL6	scRNAseq	adjacent tissue, tumor	CRC	https://pubmed.ncbi.nlm.nih.gov/35910200/
Gao	2024	preCAF1/preCAF2	1	HGF+ inflammatory fibroblasts	HGF, CEBPD, CLU, CTGF	scRNAseq, IHC, spatial	healthy, non-inflamed, inflamed, normal, fetal, tumor, metastasis	colon, head&neck, lung, liver, pacreatic, kidney, stomach, breast, ovarian, synovium, skin	https://pubmed.ncbi.nlm.nih.gov/39303725/
Qian	2020	preCAF2	1	C11_SERPINE1	SERPINE1, IGF1, CTHRC1-lo, WT1, RGS4, MMP19	scRNAseq, CITEseq	adjacent tissue, tumor	CRC, lung, ovarian	https://pubmed.ncbi.nlm.nih.gov/32561858/
Pelka	2021	preCAF2	1	cluster 31	CD34, SFRP2, CXCL12, RSPO3, GREM1, CHRDL1, NT5E, IGF1, PLA2G2A	scRNAseq, IHC, RNA in situ	adjacent tissue, tumor	CRC	https://pubmed.ncbi.nlm.nih.gov/34450029/
Qin	2023	preCAF2	1	CAF_Int	CFD, DPT, THBS2	scRNAseq	tumor (non-treated and treated)	CRC	https://pubmed.ncbi.nlm.nih.gov/37852187/
Gao	2024	preCAF2	1	SFRP2+ myofibroblasts	SFRP2, SFRP4, COMP	scRNAseq, IHC, spatial	healthy, non-inflamed, inflamed, normal, fetal, tumor, metastasis	colon, head&neck, lung, liver, pacreatic, kidney, stomach, breast, ovarian, synovium, skin	https://pubmed.ncbi.nlm.nih.gov/39303725/
Ma	2025	preCAF2	1	tCAF	ENO1, GAPDH, PGK1, MGP, IGF1, PLA2G2A, CCDC80, SERPINE1	scRNAseq, IHC	adjacent tissue, tumor	CRC	https://pubmed.ncbi.nlm.nih.gov/39755821/
Lee	2020	preCAF2/mCAF	1	Myofibroblasts1	COL1A1, COL1A2, CTHRC1, THBS2, POSTN, SFRP4, MMP13	scRNAseq	normal, border, tumor	CRC	https://pubmed.ncbi.nlm.nih.gov/32451460/
Zhao	2022	preCAF2/mCAF	1	CAFs3: vascular-related CAF	MMP13, SFRP4, POSTN, CTHRC1, COL1A1, TFF1, TFF3	scRNAseq	adjacent tissue, tumor	CRC	https://pubmed.ncbi.nlm.nih.gov/35910200/
Wang	2023	preCAF2/mCAF	1	PRELP fibroblasts	PRELP, COL10A1, C7, SFRP4	scRNAseq	tumor, metastasis	CRC	https://pubmed.ncbi.nlm.nih.gov/37327339/
Zhou	2024	preCAF2/mCAF	1	THBS2+ CAFs	THBS2, COL8A1	scRNAsq, IHC, cell lines	tumor	CRC	https://pubmed.ncbi.nlm.nih.gov/39732719/
Qian	2020	MAF	2	C2_ADAMDEC1	ADAMDEC1, APOE, CCL8, FABP5, HAPLN1	scRNAseq, CITEseq	adjacent tissue, tumor	CRC, lung, ovarian	https://pubmed.ncbi.nlm.nih.gov/32561858/
Lee	2020	MAF	2	Stromal 1	ADAMDEC1, APOE	scRNAseq	normal, border, tumor	CRC	https://pubmed.ncbi.nlm.nih.gov/32451460/
Pelka	2021	MAF	2	clusters 25 and 30	CXCL14, CCL2, CCL8, CCL19, ADAM28, FABP5, TFPI2, PTGDS, WNT2B	scRNAseq, IHC, RNA in situ	adjacent tissue, tumor	CRC	https://pubmed.ncbi.nlm.nih.gov/34450029/
Li	2022	MAF	2	CXCL14+ ADAMDEC1+ fibroblasts	CXCL14, ADAMDEC1, CCL13, CCL8, HAPLN1, CTSC	scRNAseq, IHC	adjacent tissue, tumor	CRC	https://pubmed.ncbi.nlm.nih.gov/36463319/
Qin	2023	MAF	2	CAF_ADAM28	ADAM28, CFD, PTN, ADAMDEC1	scRNAseq	tumor (non-treated and treated)	CRC	https://pubmed.ncbi.nlm.nih.gov/37852187/
Wang	2023	MAF	2	CCL11 fibroblasts	CCL11, ADAMDEC1, CXCL1, ADH1B	scRNAseq	tumor, metastasis	CRC	https://pubmed.ncbi.nlm.nih.gov/37327339/
Gao	2024	MAF	2	ADAMDEC1+ lamina propria fibroblasts	CCL8, APOE, ADAMDEC1	scRNAseq, IHC, spatial	healthy, non-inflamed, inflamed, normal, fetal, tumor, metastasis	colon, head&neck, lung, liver, pacreatic, kidney, stomach, breast, ovarian, synovium, skin	https://pubmed.ncbi.nlm.nih.gov/39303725/
Lu	2025	MAF	2	ADAMDEC1+ fibroblasts	ADAMDEC1, APOE, CCL11, CXCL14	scRNAseq	tumor border, tumor	CRC	https://pubmed.ncbi.nlm.nih.gov/40050872/
Luo	2022	MAF/SAF/SEMF	2	CAFadi	CFD, FBLN1, GSN, IGFBP6, PTGDS	scRNAseq	normal, adjacent tissue, tumor	CRC, lung, ovarian, thyroid, breast, stomach, pancreatic, prostate, bladder, liver	https://pubmed.ncbi.nlm.nih.gov/36333338/
Zhao	2022	MAF/SEMF	2	cluster 3	ADAMDEC1, APOE, PDK4, POSTN, PDGFRA	scRNAseq	adjacent tissue, tumor	CRC	https://pubmed.ncbi.nlm.nih.gov/36105798/
Gao	2024	MAF/SEMF	2	COL15A1+ progenito-like fibroblasts	COL15A1, APOD, FGF7	scRNAseq, IHC, spatial	healthy, non-inflamed, inflamed, normal, fetal, tumor, metastasis	colon, head&neck, lung, liver, pacreatic, kidney, stomach, breast, ovarian, synovium, skin	https://pubmed.ncbi.nlm.nih.gov/39303725/
Liu	2025	MAF/SEMF	2	PGA3+ matrix fibroblasts	PGA, APOE, PGC, LIPF, NSG1, HAPLN1, PDK4, FOXF1	scRNAseq, IHC, spatial	normal, adjacent tissue, tumor, metastasis	CRC, head&neck, lung, breast, liver, stomach, pancreatic, kidney, ovarian, prostate	https://pubmed.ncbi.nlm.nih.gov/40173240/
Qian	2020	MIF	2	C1_KCNN3 fibroblasts	KCNN3. P2RY1, THBS4, SPRY2, LY6H	scRNAseq, CITEseq	adjacent tissue, tumor	CRC, lung, ovarian	https://pubmed.ncbi.nlm.nih.gov/32561858/
Li	2022	MIF	2	OGN+KCNN3+ fibroblasts	KCNN3, OGN, THBS4, SCN7A, C7, DPT, P2RY1, LY6H	scRNAseq, IHC	adjacent tissue, tumor	CRC	https://pubmed.ncbi.nlm.nih.gov/36463319/
Qin	2023	MIF	2	CAF_SLIT2	SLIT2, KCNN3, DPT, THBS2	scRNAseq	tumor (non-treated and treated)	CRC	https://pubmed.ncbi.nlm.nih.gov/37852187/
Li	2022	reticular fibroblasts	2	CCL19+ fibroblasts	CCL19, CD74, CP	scRNAseq, IHC	adjacent tissue, tumor	CRC	https://pubmed.ncbi.nlm.nih.gov/36463319/
Li	2017	SAF	2	NMF (normal mucosa fibroblasts)	SFRP1, SFRP2, MFAP5, DPT	scRNAseq, IHC	normal, tumor	CRC	https://pubmed.ncbi.nlm.nih.gov/28319088/
Qian	2020	SAF	2	C9_CFD	CFD, PI16, MFAP5, APOD	scRNAseq, CITEseq	adjacent tissue, tumor	CRC, lung, ovarian	https://pubmed.ncbi.nlm.nih.gov/32561858/
Pelka	2021	SAF	2	clusters 21 and 22: stem cell niche fibroblasts	RSPO3, GREM1, PCOLCE2, SEMA3B, WNT2B, CD34, SFRP2, CXCL12	scRNAseq, IHC, RNA in situ	adjacent tissue, tumor	CRC	https://pubmed.ncbi.nlm.nih.gov/34450029/
Zhao	2022	SAF	2	cluster 4	PDK4, PDGFRA SFRP2, DPT, CLU, MG, TNXB	scRNAseq	adjacent tissue, tumor	CRC	https://pubmed.ncbi.nlm.nih.gov/36105798/
Li	2022	SAF	2	OGN+ PI16+ fibroblasts	OGN, PI16, MFAP5, CD55, C3, DCN	scRNAseq, IHC	adjacent tissue, tumor	CRC	https://pubmed.ncbi.nlm.nih.gov/36463319/
Qin	2023	SAF	2	CAF_PI16	PI16, THBS2, CD34, CFD	scRNAseq	tumor (non-treated and treated)	CRC	https://pubmed.ncbi.nlm.nih.gov/37852187/
Wang	2023	SAF	2	HAS1 fibroblasts	HAS1, C3, CCDC80	scRNAseq	tumor, metastasis	CRC	https://pubmed.ncbi.nlm.nih.gov/37327339/
Gao	2024	SAF	2	PI16+ progenitor-like fibroblasts	PI16, CD34, MFAP5	scRNAseq, IHC, spatial	healthy, non-inflamed, inflamed, normal, fetal, tumor, metastasis	colon, head&neck, lung, liver, pacreatic, kidney, stomach, breast, ovarian, synovium, skin	https://pubmed.ncbi.nlm.nih.gov/39303725/
Yu	2024	SAF	2	Fib_3	SFRP1, SFRP2, MGP	scRNAseq	adjacent tissue, tumor	CRC	https://pubmed.ncbi.nlm.nih.gov/39120743/
Liu	2025	SAF	2	CFD+ inflammatory fibroblasts	CFD, IGFBP6, DCN, CD34, PI16, CXCL12, TNXB, CPXM1	scRNAseq, IHC, spatial	normal, adjacent tissue, tumor, metastasis	CRC, head&neck, lung, breast, liver, stomach, pancreatic, kidney, ovarian, prostate	https://pubmed.ncbi.nlm.nih.gov/40173240/
Wang	2025	SAF	2	SFRP2+ CAF	SFRP2	scRNAseq	tumor	CRC	https://pubmed.ncbi.nlm.nih.gov/39934919/
Qian	2020	SEMF	2	C3_SOX6	SOX6, WNT5A, BMP4, BMP5, FRZB	scRNAseq, CITEseq	adjacent tissue, tumor	CRC, lung, ovarian	https://pubmed.ncbi.nlm.nih.gov/32561858/
Lee	2020	SEMF	2	Stromal 3	WNT5A, BMP2, BMP5, FRZB, POSTN	scRNAseq	normal, border, tumor	CRC	https://pubmed.ncbi.nlm.nih.gov/32451460/
Pelka	2021	SEMF	2	clusters 23 and 24: BMP-producing fibroblasts	BMP5, CXCL14, COL4A5, CXCR4, WNT5B, BMP4,SOX6, FRZB, ENHO, BMP2	scRNAseq, IHC, RNA in situ	adjacent tissue, tumor	CRC	https://pubmed.ncbi.nlm.nih.gov/34450029/
Zhao	2022	SEMF	2	CAFs4: mesenchyme-related CAF	ADAMDEC1, CXCL14, NSG1, AGT	scRNAseq	adjacent tissue, tumor	CRC	https://pubmed.ncbi.nlm.nih.gov/35910200/
Li	2022	SEMF	2	CXCL14+ VSTM2A+/NRG1 fibroblasts	CXCL14, VSTM2A, SLITRK6, BMP5, ITGA8, F3, WNT5A / CXCL14, NRG1, F3, WNT5A, ALKAL2, SOX6	scRNAseq, IHC	adjacent tissue, tumor	CRC	https://pubmed.ncbi.nlm.nih.gov/36463319/
Wang	2023	SEMF	2	F3 fibroblasts	F3, CXCL14, AREG, NRG1, TMEM158, NSG1, F2RL2	scRNAseq	tumor, metastasis	CRC	https://pubmed.ncbi.nlm.nih.gov/37327339/
Gao	2024	SEMF	2	SOX6+ epithelial crypt fibroblast	SOX6, CXCL14, VSTM2A	scRNAseq, IHC, spatial	healthy, non-inflamed, inflamed, normal, fetal, tumor, metastasis	colon, head&neck, lung, liver, pacreatic, kidney, stomach, breast, ovarian, synovium, skin	https://pubmed.ncbi.nlm.nih.gov/39303725/
Yu	2024	SEMF	2	Fib_1	F3, PDGFRA, CXCL14	scRNAseq	adjacent tissue, tumor	CRC	https://pubmed.ncbi.nlm.nih.gov/39120743/
Lu	2025	SEMF	2	F3+ fibroblasts	F3, NSG1, PDGFRA, FENDRR, RGS10	scRNAseq	tumor border, tumor	CRC	https://pubmed.ncbi.nlm.nih.gov/40050872/
Ma	2025	SEMF	2	CXCL14 CAF	AGT, F3, ADAMDEC1, PLAT	scRNAseq, IHC	adjacent tissue, tumor	CRC	https://pubmed.ncbi.nlm.nih.gov/39755821/
Li	2017	fibroblast/CAF	3	CAF-A	PDPN, COL1A2, MMP2, DCN, S100A4, EEF2, CALD1	scRNAseq, IHC	normal, tumor	CRC	https://pubmed.ncbi.nlm.nih.gov/28319088/
Li	2017	fibroblast/CAF/pericyte/SMC	3	CAF-B	ACTA2, TAGLN, PDGFA	scRNAseq, IHC	normal, tumor	CRC	https://pubmed.ncbi.nlm.nih.gov/28319088/
Zheng	2021	fibroblasts and CAFs	3	Fibroblasts	ACTA2, PDGFRa, PDGFRb, FAP, PDPN	scRNAseq	adjacent tissue, tumor	CRC	https://pubmed.ncbi.nlm.nih.gov/34670584/
Liang	2023	fibroblasts and CAFs	3	CAFs	LUM, IGFBP7, CALD1, BGN, CRYAB, COL1A1, CLEC11A, CCDC80	scRNAseq	adjacent tissue, tumor	CRC	https://pubmed.ncbi.nlm.nih.gov/36897717/
Zhan	2025	fibroblasts and CAFs	3	iCAF	CCL11, IGLC3, ACTA2, MYL9, ADAMDEC1	scRNAseq, IHC	tumor (non-treated and treated), liver metastasis	CRC	https://pubmed.ncbi.nlm.nih.gov/39805388/
Zhan	2025	fibroblasts and CAFs	3	myCAF	MMP11, ACTA2, MYL9, FN1, TAGLN, COL4A2	scRNAseq, IHC	tumor (non-treated and treated), liver metastasis	CRC	https://pubmed.ncbi.nlm.nih.gov/39805388/
Lee	2020	SAF/MIF/preCAF2	3	Stromal 2	CCDC80, OGN, FBLN1, EFEMP1	scRNAseq	normal, border, tumor	CRC	https://pubmed.ncbi.nlm.nih.gov/32451460/
Li	2022	SAF/MIF/preCAF2	3	OGN+IGF1 fibroblasts	OGN, IGF1, SRPX, APOD, C7, DPT	scRNAseq, IHC	adjacent tissue, tumor	CRC	https://pubmed.ncbi.nlm.nih.gov/36463319/
Ma	2023	SAF/MIF/preCAF2	3	iCAF	CFD, APOD, IGF1, C3, C7, CXCL11/12/14	scRNAseq, spatial	adjacent tissue, tumor	CRC, breast, uterine, ovarian, prostate, liver	https://pubmed.ncbi.nlm.nih.gov/37833788/
Wang	2023	SAF/preCAF2	3	IGFL2 fibroblasts	IGFL2, SFRP2, GJB2	scRNAseq	tumor, metastasis	CRC	https://pubmed.ncbi.nlm.nih.gov/37327339/
Lu	2025	SAF/preCAF2	3	DPT+ firboblasts	DPT, MFAP5, DPT, PCOLCE2, IGFBP6	scRNAseq	tumor border, tumor	CRC	https://pubmed.ncbi.nlm.nih.gov/40050872/
Qin	2023	SEMF/preCAF1	3	CAF_BMP4	BMP4, AGT, TGM2, WNT5A	scRNAseq	tumor (non-treated and treated)	CRC	https://pubmed.ncbi.nlm.nih.gov/37852187/
Wang	2023	SEMF/preCAF1	3	COCH fibroblasts	COCH, CXCL14, F3, NSG1, F2RL2, PCSK6	scRNAseq	tumor, metastasis	CRC	https://pubmed.ncbi.nlm.nih.gov/37327339/
Li	2022	angiogenic pericytes	4	RGS5+CD36+ myofibroblasts	RGS5, CD36, NOTCH3, ADGRF	scRNAseq, IHC	adjacent tissue, tumor	CRC	https://pubmed.ncbi.nlm.nih.gov/36463319/
Li	2022	contractile pericytes	4	RGS5+ACTA2-hi myofibroblasts	RGS5, ACTA2, PLN, SORBS2, NTRK2	scRNAseq, IHC	adjacent tissue, tumor	CRC	https://pubmed.ncbi.nlm.nih.gov/36463319/
Gao	2024	MM/MP SMC	4	MYH11+ SMC	MYH11, ACTA2, TAGLN	scRNAseq, IHC, spatial	healthy, non-inflamed, inflamed, normal, fetal, tumor, metastasis	colon, head&neck, lung, liver, pacreatic, kidney, stomach, breast, ovarian, synovium, skin	https://pubmed.ncbi.nlm.nih.gov/39303725/
Qian	2020	MM/MP SMC/pericyte	4	MYH11 myofibroblasts	MYH11, ACTG2, RERGL, SORBS2	scRNAseq, CITEseq	adjacent tissue, tumor	CRC, lung, ovarian	https://pubmed.ncbi.nlm.nih.gov/32561858/
Li	2022	myocytes	4	myofibroblasts	HHIP, PTCH1, NPNT, SOSTDC1, TAGLN, ACTA2	scRNAseq, IHC	adjacent tissue, tumor	CRC	https://pubmed.ncbi.nlm.nih.gov/36463319/
Gao	2024	myocytes	4	HHIP+ SMC	HHIP, ACTG2, CNN1	scRNAseq, IHC, spatial	healthy, non-inflamed, inflamed, normal, fetal, tumor, metastasis	colon, head&neck, lung, liver, pacreatic, kidney, stomach, breast, ovarian, synovium, skin	https://pubmed.ncbi.nlm.nih.gov/39303725/
Lu	2025	myocytes/MM SMC/MP SMC	4	TAGLN+ fibroblasts	TAGLN, SELM, MYL9, MYH11, TAGLN	scRNAseq	tumor border, tumor	CRC	https://pubmed.ncbi.nlm.nih.gov/40050872/
Pelka	2021	myocytes/SMC/pericyte	4	cluster 26: myofibroblasts	ACTA2, TAGLN, MYH11	scRNAseq, IHC, RNA in situ	adjacent tissue, tumor	CRC	https://pubmed.ncbi.nlm.nih.gov/34450029/
Lee	2020	pericyte	4	myofibroblasts 3	TAGLN, ACTA2, RGS5, NDUFA4L2, LINC00152	scRNAseq	normal, border, tumor	CRC	https://pubmed.ncbi.nlm.nih.gov/32451460/
Luo	2022	pericyte	4	CAFmyo	ACTA2, RGS5, NDUFA4L2, MYH11, NOTCH3, PDGFRB	scRNAseq	normal, adjacent tissue, tumor	CRC, lung, ovarian, thyroid, breast, stomach, pancreatic, prostate, bladder, liver	https://pubmed.ncbi.nlm.nih.gov/36333338/
Zhao	2022	pericyte	4	CAFs2: adhesion-related CAF	RGS5, NDUFA4L2	scRNAseq	adjacent tissue, tumor	CRC	https://pubmed.ncbi.nlm.nih.gov/35910200/
Zhao	2022	pericyte	4	cluster 2	RGS5, NDUFA4L2, CRP2, NTChH3, GJA4	scRNAseq	adjacent tissue, tumor	CRC	https://pubmed.ncbi.nlm.nih.gov/36105798/
Wang	2023	pericyte	4	MCAM fibroblasts	MCAM, RGS5, MCAM, MYH11, NDUFA4L2	scRNAseq	tumor, metastasis	CRC	https://pubmed.ncbi.nlm.nih.gov/37327339/
Yu	2024	pericyte	4	Fib_2	RGS5, DUFA4L2, CSRP2	scRNAseq	adjacent tissue, tumor	CRC	https://pubmed.ncbi.nlm.nih.gov/39120743/
Liu	2025	pericyte	4	RGS5+ myofibroblasts	RGS5, PDGFRB, COL4A1, MYL9	scRNAseq, IHC, spatial	normal, adjacent tissue, tumor, metastasis	CRC, head&neck, lung, breast, liver, stomach, pancreatic, kidney, ovarian, prostate	https://pubmed.ncbi.nlm.nih.gov/40173240/
Yu	2024	glia	5	Fib_4	NRXN1, GPM6B, CLU	scRNAseq	adjacent tissue, tumor	CRC	https://pubmed.ncbi.nlm.nih.gov/39120743/
Liu	2025	epithelial/glia/endothelial	5	KRT14+ electron transport fibroblasts	KRT14, KRT17, KRT16, S100A8, KRT18, KRT19, KLF2, CLU	scRNAseq, IHC, spatial	normal, adjacent tissue, tumor, metastasis	CRC, head&neck, lung, breast, liver, stomach, pancreatic, kidney, ovarian, prostate	https://pubmed.ncbi.nlm.nih.gov/40173240/
Guinney	2015	n/a	6	n/a	n/a	bulk RNA seq	tumor	CRC	https://pubmed.ncbi.nlm.nih.gov/26457759/
Lee	2020	n/a	6	myofibroblasts 4	KAA0101, PTTG1, BIRC5, UBE2C	scRNAseq	normal, border, tumor	CRC	https://pubmed.ncbi.nlm.nih.gov/32451460/
Zhao	2022	n/a	6	CAFs6: cell cycle-related CAF	STMN1, UBE2C, BIRC5, KIAA0101	scRNAseq	adjacent tissue, tumor	CRC	https://pubmed.ncbi.nlm.nih.gov/35910200/
Ma	2023	n/a	6	pCAF	IGFBP2, SCG2, STMN1, PLAU, CENPP, TOP2A	scRNAseq, spatial	adjacent tissue, tumor	CRC, breast, uterine, ovarian, prostate, liver	https://pubmed.ncbi.nlm.nih.gov/37833788/
Wang	2023	n/a	6	MKI67 fibroblasts	MKI67, TOP2A, TPX2	scRNAseq	tumor, metastasis	CRC	https://pubmed.ncbi.nlm.nih.gov/37327339/
Källberg	2023	n/a	6	n/a	n/a	CRC cell lines, secretomes	n/a	CRC	https://pubmed.ncbi.nlm.nih.gov/37142595/
Gao	2024	n/a	6	HSPA6+ inflammatory fibroblasts (not in CRC)	HSPA6, DNAJB1, MYC, AFT	scRNAseq, IHC, spatial	healthy, non-inflamed, inflamed, normal, fetal, tumor, metastasis	colon, head&neck, lung, liver, pacreatic, kidney, stomach, breast, ovarian, synovium, skin	https://pubmed.ncbi.nlm.nih.gov/39303725/
Gao	2024	n/a	6	CTNNB1+ fibroblasts (not in CRC)	CTNNB1, LIMCH1, A2M, ADH1	scRNAseq, IHC, spatial	healthy, non-inflamed, inflamed, normal, fetal, tumor, metastasis	colon, head&neck, lung, liver, pacreatic, kidney, stomach, breast, ovarian, synovium, skin	https://pubmed.ncbi.nlm.nih.gov/39303725/
Gao	2024	n/a	6	STMN1+ proliferative fibroblasts (not in CRC)	STMN1, RBP1, STAR,	scRNAseq, IHC, spatial	healthy, non-inflamed, inflamed, normal, fetal, tumor, metastasis	colon, head&neck, lung, liver, pacreatic, kidney, stomach, breast, ovarian, synovium, skin	https://pubmed.ncbi.nlm.nih.gov/39303725/
Gao	2024	n/a	6	CD74+ ap-fibroblasts (not in CRC)	CD74, CXCL12, HLA-DRB1, HLA-DRA	scRNAseq, IHC, spatial	healthy, non-inflamed, inflamed, normal, fetal, tumor, metastasis	colon, head&neck, lung, liver, pacreatic, kidney, stomach, breast, ovarian, synovium, skin	https://pubmed.ncbi.nlm.nih.gov/39303725/
Agorku	2024	n/a	6	NECTIN2 CAFs	NECTIN2, CD248, CD276, CD40	scRNAseq, IHC	tumor	CRC	https://pubmed.ncbi.nlm.nih.gov/38821255/
Liu	2025	n/a	6	JUNB+ ribosome biogenesis fibroblasts	JUNB, ZPF36, KLF4, EGR1, JUN, DNJAB1, EIF4A3, KLF10	scRNAseq, IHC, spatial	normal, adjacent tissue, tumor, metastasis	CRC, head&neck, lung, breast, liver, stomach, pancreatic, kidney, ovarian, prostate	https://pubmed.ncbi.nlm.nih.gov/40173240/
Liu	2025	n/a	6	RPL31+ electron transport fibroblasts	RPL31, RPS27, NDUFA1, COX7B, RPL21, SLIRP, JCHAIN, TMSB4X	scRNAseq, IHC, spatial	normal, adjacent tissue, tumor, metastasis	CRC, head&neck, lung, breast, liver, stomach, pancreatic, kidney, ovarian, prostate	https://pubmed.ncbi.nlm.nih.gov/40173240/
Liu	2025	n/a	6	TSPAN8+ chromatin remodeling fibroblasts	TSPAN8, GATAAD1, PPP1R9A, VEGFA, MDM2, CDK6, MATN2, NKTR	scRNAseq, IHC, spatial	normal, adjacent tissue, tumor, metastasis	CRC, head&neck, lung, breast, liver, stomach, pancreatic, kidney, ovarian, prostate	https://pubmed.ncbi.nlm.nih.gov/40173240/
Lu	2025	n/a	6	proliferating fibroblasts	TUBA1B, UUBE2C, KIAA0101 (PCLAF), PCNA	scRNAseq	tumor border, tumor	CRC	https://pubmed.ncbi.nlm.nih.gov/40050872/
Lu	2025	n/a	6	HCST+ fibroblasts	HCST, CXCR4, CD37, TRBC2	scRNAseq	tumor border, tumor	CRC	https://pubmed.ncbi.nlm.nih.gov/40050872/
Zhan	2025	n/a	6	apCAF	IGLC3, CD69, ACTA2, MYL9, HLA-DQA1, HLA-DRB5, HLA-DRA, CD74	scRNAseq, IHC	tumor (non-treated and treated), liver metastasis	CRC	https://pubmed.ncbi.nlm.nih.gov/39805388/
Zhan	2025	n/a	6	cycling CAF	ACTA2, MYL9, CANPF, TOP2A, MKI67, BIRC5, STMN1	scRNAseq, IHC	tumor (non-treated and treated), liver metastasis	CRC	https://pubmed.ncbi.nlm.nih.gov/39805388/
Ma	2025	n/a	6	MT CAF	MT-ND3, MALAT, VMP1, MT-ND4, MT-ATP6	scRNAseq, IHC	adjacent tissue, tumor	CRC	https://pubmed.ncbi.nlm.nih.gov/39755821/
Ma	2025	n/a	6	pCAF	TOP2A, PTTG1, STMN1, H2AFZ, KIAA0101, PTTG1, TUBA1B	scRNAseq, IHC	adjacent tissue, tumor	CRC	https://pubmed.ncbi.nlm.nih.gov/39755821/
Ma	2025	n/a	6	apCAF	HLA-DRA, HLA-DRB1, SRGN, CD74, CCL5, GZMB	scRNAseq, IHC	adjacent tissue, tumor	CRC	https://pubmed.ncbi.nlm.nih.gov/39755821/
